# Integrative analysis of metabolite GWAS illuminates the molecular basis of pleiotropy and genetic correlation

**DOI:** 10.1101/2022.04.02.486791

**Authors:** Courtney J. Smith, Nasa Sinnott-Armstrong, Anna Cichońska, Heli Julkunen, Eric Fauman, Peter Würtz, Jonathan K. Pritchard

**Author notes:** Corresponding Authors: Courtney J. Smith, Nasa Sinnott-Armstrong, Jonathan K. Pritchard.

## Abstract

Pleiotropy and genetic correlation are widespread features in GWAS, but they are often difficult to interpret at the molecular level. Here, we perform GWAS of 16 metabolites clustered at the intersection of amino acid catabolism, glycolysis, and ketone body metabolism in a subset of UK Biobank. We utilize the well-documented biochemistry jointly impacting these metabolites to analyze pleiotropic effects in the context of their pathways. Among the 213 lead GWAS hits, we find a strong enrichment for genes encoding pathway-relevant enzymes and transporters. We demonstrate that the effect directions of variants acting on biology between metabolite pairs often contrast with those of upstream or downstream variants as well as the polygenic background. Thus, we find that these outlier variants often reflect biology local to the traits. Finally, we explore the implications for interpreting disease GWAS, underscoring the potential of unifying biochemistry with dense metabolomics data to understand the molecular basis of pleiotropy in complex traits and diseases.
