## Supplemental Table 1 for "Integrative analysis of metabolite GWAS illuminates the molecular basis of pleiotropy and genetic correlation"

MetaboliteName	total.h2	top1pct.h2	fraction1pct.h2	top5pct.h2	fraction5pct.h2	top10pct.h2	fraction10pct.h2
Gly	0.284285914431	0.108392322	0.381279256191598	0.139003983	0.488958389930142	0.162847162	0.572828809777437
Gln	0.17107974162	0.041335357	0.241614562943481	0.069987418	0.409092376088895	0.093360773	0.5457149520799
Ala	0.145689820033	0.02348313	0.161185798669261	0.053541211	0.36750138745365	0.076774665	0.526973435636134
Citrate	0.119739404105	0.027945884	0.233389202233662	0.052604998	0.439329044546359	0.071983565	0.601168558821934
Tyr	0.110673383313	0.03051202	0.275694291496517	0.055061399	0.49751256672328	0.072499305	0.655074443644338
Val	0.096727383021	0.018491807	0.191174478440974	0.040282608	0.416455058969748	0.057883524	0.598419208627129
Leu	0.05743197023	0.015992961	0.2784679149253	0.034299181	0.597214075412018	0.048593471	0.846104892543228
Lactate	0.055669317334	0.0107564828	0.193221029377173	0.0290330098	0.521526240852034	0.0444574398	0.798598616420389
Glucose	0.052920097877	0.0117602966	0.222227415892805	0.0294693096	0.556864230835217	0.0441240106	0.833785506265609
Pyruvate	0.037316017036	0.0162058	0.434285362887623	0.0337033798	0.903188026939886	0.0469053228	1.2569755972281
bOHbutyrate	0.035531104647	0.010911005	0.307083191147598	0.030077407	0.846509200848601	0.043542834	1.22548494995008
Ile	0.030979575457	0.01114107	0.359626296863362	0.027083398	0.874233994510095	0.040034669	1.29229237035764
His	0.026775566263	0.014155533	0.528673524995097	0.031413247	1.173205701476	0.043941554	1.6411064314528
Acetone	0.02651905434	0.010103089	0.380974708617758	0.026665827	1.00553461138238	0.039589355	1.49286450762633
Phe	0.019723335997	0.014557513	0.73808573773799	0.029209292	1.48095089007472	0.040982614	2.07787435179493
Acetoacetate	0	0.007885059	0	0.022089701	0	0.032792509	0
