## Supplemental Table 2 for "Integrative analysis of metabolite GWAS illuminates the molecular basis of pleiotropy and genetic correlation"

### Sheet: Sheet1
Gene	Sources
CPS1	https://pubmed.ncbi.nlm.nih.gov/206435/ & https://pubmed.ncbi.nlm.nih.gov/2991241/ & https://pubmed.ncbi.nlm.nih.gov/1840546/
BCAT2	https://pubmed.ncbi.nlm.nih.gov/25653144/ & https://pubmed.ncbi.nlm.nih.gov/14755340/ & https://pubmed.ncbi.nlm.nih.gov/8702755/
GLS2	https://pubmed.ncbi.nlm.nih.gov/10620514/
PDK4	https://pubmed.ncbi.nlm.nih.gov/7499431	https://pubmed.ncbi.nlm.nih.gov/12676647
CKMT1A	https://pubmed.ncbi.nlm.nih.gov/2914937	https://pubmed.ncbi.nlm.nih.gov/16236486
SLC22A5	https://pubmed.ncbi.nlm.nih.gov/9685390/	https://pubmed.ncbi.nlm.nih.gov/9618255/
ACOT11	https://pubmed.ncbi.nlm.nih.gov/11696000	https://pubmed.ncbi.nlm.nih.gov/3821906
PAH	https://pubmed.ncbi.nlm.nih.gov/13525410	https://pubmed.ncbi.nlm.nih.gov/16953590
OXCT1	https://pubmed.ncbi.nlm.nih.gov/8751852	https://pubmed.ncbi.nlm.nih.gov/24706027
SLC7A9	https://pubmed.ncbi.nlm.nih.gov/10471498
TCF7L2	https://pubmed.ncbi.nlm.nih.gov/1741298	https://pubmed.ncbi.nlm.nih.gov/28851992
GCKR	https://pubmed.ncbi.nlm.nih.gov/10588736/	https://pubmed.ncbi.nlm.nih.gov/10713097/	https://pubmed.ncbi.nlm.nih.gov/8589523/
PDPR	https://pubmed.ncbi.nlm.nih.gov/9395502/	https://pubmed.ncbi.nlm.nih.gov/12676647/
SLC36A2	https://pubmed.ncbi.nlm.nih.gov/11959859	https://pubmed.ncbi.nlm.nih.gov/19033659
PCCB	https://pubmed.ncbi.nlm.nih.gov/195466/	https://pubmed.ncbi.nlm.nih.gov/8188292/	https://pubmed.ncbi.nlm.nih.gov/10502773/
