## Supplemental Table 3 for "Integrative analysis of metabolite GWAS illuminates the molecular basis of pleiotropy and genetic correlation"

SNP	CHROM	BP	Variant_Classification	Assigned_Gene	Assigned_Gene_Type	Dist_Assigned_Gene_TSS	Dist_Assigned_Gene_Min	Nearest_Gene	Dist_Nearest_Gene
rs10073421	chr5	14870606	Neither	ANKH	Transporter	1281	0	ANKH	0
rs10184004	chr2	165508389	Concordant	GRB14	General_Cell_Function	30031	30031	COBLL1	1745
rs10423928	chr19	46182304	Concordant	GIPR	General_Cell_Function	10802	0	GIPR	0
rs1047891	chr2	211540507	Concordant	CPS1	Pathway_Relevant_Enzyme	198101	0	CPS1	0
rs10504073	chr8	50024944	Neither	SNAI2	Transcription	190645	190645	C8orf22	36296
rs10747761	chr12	56523057	Neither	GLS2	Pathway_Relevant_Enzyme	359141	341679	ESYT1	0
rs10750864	chr11	57259694	Neither	SLC43A1	Transporter	23565	0	SLC43A1	0
rs10758593	chr9	4292083	Neither	GLIS3	Transcription	56309	0	GLIS3	0
rs10794998	chr10	3100748	Discordant	PFKP	Pathway_Relevant_Enzyme	7777	7777	PFKP	7777
rs10864726	chr1	230296153	Concordant	GALNT2	General_Cell_Function_Lipid	102617	0	GALNT2	0
rs10965250	chr9	22133284	Concordant	CDKN2B	General_Cell_Function	123922	123922	CDKN2B	123923
rs11045856	chr12	21350689	Neither	SLCO1B1	Transporter	66553	0	SLCO1B1	0
rs11075674	chr16	68440623	Neither	SMPD3	General_Cell_Function_Lipid	41968	0	SMPD3	0
rs11117991	chr1	207694357	Neither	CR1	General_Cell_Function	24865	0	CR1	0
rs111376202	chr11	74117379	Neither	PGM2L1	Pathway_Relevant_Enzyme	7861	7861	PGM2L1	7862
rs11166420	chr1	100702216	Concordant	DBT	Pathway_Relevant_Enzyme	13174	0	DBT	0
rs113071241	chr9	6672337	Neither	GLDC	Pathway_Relevant_Enzyme	26687	26687	GLDC	26688
rs113312468	chr1	155390486	Neither	PKLR	Pathway_Relevant_Enzyme	119261	119261	ASH1L	0
rs113674212	chr12	47198856	Concordant	SLC38A4	Transporter	27335	0	SLC38A4	0
rs114232169	chr3	186389769	Neither	AHSG	General_Cell_Function	59057	50662	HRG	0
rs11539202	chr11	34969112	Neither	PDHX	Pathway_Relevant_Enzyme	31736	0	PDHX	0
rs11546632	chr17	79634813	Concordant	SLC25A10	Transporter	35588	35588	CCDC137	0
rs115601009	chr5	14813840	Neither	ANKH	Transporter	58047	0	ANKH	0
rs11610045	chr12	133063768	Neither	P2RX2	General_Cell_Function	131598	131598	FBRSL1	2369
rs11621792	chr14	24871926	Neither	ADCY4	General_Cell_Function	67627	67627	NYNRIN	0
rs117048185	chr19	49309776	Concordant	BCAT2	Pathway_Relevant_Enzyme	4510	0	BCAT2	0
rs117113213	chr20	39165692	Neither	MAFB	Transcription	152188	148796	MAFB	148796
rs11720108	chr3	123069058	Concordant	ADCY5	General_Cell_Function	99547	0	ADCY5	0
rs117433004	chr6	112261580	Neither	FYN	General_Cell_Function	66925	66925	FYN	66926
rs117591301	chr6	134872112	Concordant	ALDH8A1	Pathway_Relevant_Enzyme	399148	366416	SGK1	232863
rs11759553	chr6	135422296	Discordant	HBS1L	General_Cell_Function	1898	0	HBS1L	0
rs117643180	chr17	7185779	Discordant	SLC2A4	Transporter	793	0	SLC2A4	0
rs117810762	chr10	135315795	Neither	CYP2E1	General_Cell_Function	18115	18115	SPRN	0
rs12005199	chr9	4763491	Concordant	AK3	General_Cell_Function	21448	21448	AK3	21449
rs12206654	chr6	111556834	Neither	SLC16A10	Transporter	148053	4437	SLC16A10	4438
rs12299423	chr12	103623855	Neither	.	Unknown	NA	NA	ASCL1	269562
rs12452315	chr17	45479446	Neither	ITGB3	General_Cell_Function	148234	57788	ITGB3	57789
rs1260326	chr2	27730940	Discordant	GCKR	Pathway_Relevant_Enzyme	11231	0	GCKR	0
rs1274961	chr3	39191335	Neither	CSRNP1	Transcription	4718	0	CSRNP1	0
rs1288684	chr3	71414309	Neither	FOXP1	Transcription	218831	0	FOXP1	0
rs1292043	chr17	57934169	Neither	TUBD1	General_Cell_Function	36135	2682	TUBD1	2682
rs12974412	chr19	14151809	Concordant	PRKACA	General_Cell_Function_Lipid	77087	50691	IL27RA	0
rs13100474	chr3	121878781	Concordant	CASR	General_Cell_Function	23749	23749	CASR	23749
rs13107325	chr4	103188709	Neither	SLC39A8	Transporter	163706	0	SLC39A8	0
rs13234131	chr7	73025975	Neither	MLXIPL	Transcription	12898	0	MLXIPL	0
rs13284054	chr9	107669073	Neither	ABCA1	Transporter	21445	0	ABCA1	0
rs13318221	chr3	126024396	Neither	KLF15	Transcription	51889	37082	KLF15	37082
rs13382194	chr2	212378743	Neither	ERBB4	General_Cell_Function	1024822	0	ERBB4	0
rs13394305	chr2	209496949	Neither	IDH1	Pathway_Relevant_Enzyme	366151	366151	PTH2R	0
rs13402475	chr2	3639909	Concordant	ADI1	General_Cell_Function	116402	116402	COLEC11	2517
rs13414682	chr2	7136177	Neither	RNF144A	General_Cell_Function	78654	0	RNF144A	0
rs1354034	chr3	56849749	Neither	ARHGEF3	General_Cell_Function	263608	0	ARHGEF3	0
rs138246582	chr2	208412847	Neither	CREB1	Transcription	18386	0	CREB1	0
rs139974673	chr15	44027885	Concordant	CKMT1A	Pathway_Relevant_Enzyme	42801	36465	PDIA3	10705
rs141418048	chr17	6628958	Neither	SLC13A5	Transporter	12072	12072	SLC13A5	12073
rs142025056	chr12	103495337	Neither	PAH	Pathway_Relevant_Enzyme	143149	143149	ASCL1	141044
rs142692233	chr3	126194332	Neither	UROC1	Pathway_Relevant_Enzyme	42284	5792	ZXDC	0
rs1427407	chr2	60718043	Neither	BCL11A	Transcription	62659	0	BCL11A	0
rs143384	chr20	34025756	Neither	GDF5	General_Cell_Function	16812	0	GDF5	0
rs144579053	chr6	111990156	Neither	FYN	General_Cell_Function	204499	0	FYN	0
rs146571165	chr12	95899977	Neither	METAP2	General_Cell_Function	32681	0	METAP2	0
rs146893819	chr12	96705937	Neither	HAL	Pathway_Relevant_Enzyme	315794	315794	CDK17	0
rs150515955	chr6	166775103	Concordant	MPC1	Transporter	21383	3304	SFT2D1	19025
rs150851429	chr16	71625831	Neither	TAT	Pathway_Relevant_Enzyme	14798	14798	TAT	14799
rs151207679	chr12	57855136	Neither	GLI1	Transcription	1218	0	GLI1	0
rs1514895	chr3	170705693	Neither	SLC2A2	Transporter	38846	8444	SLC2A2	8444
rs1557598	chr8	17372029	Concordant	SLC7A2	Transporter	17432	0	SLC7A2	0
rs1574317	chr10	2967402	Neither	PFKP	Pathway_Relevant_Enzyme	141123	141123	PFKP	141123
rs1616691	chr1	55072726	Neither	ACOT11	Pathway_Relevant_Enzyme	64796	0	ACOT11	0
rs17096421	chr10	88820592	Concordant	GLUD1	Pathway_Relevant_Enzyme	34031	0	GLUD1	0
rs17122673	chr12	59990767	Neither	SLC16A7	Transporter	919	0	SLC16A7	0
rs17168486	chr7	14898282	Neither	DGKB	General_Cell_Function_Lipid	116120	0	DGKB	0
rs1718292	chr12	103244811	Discordant	PAH	Pathway_Relevant_Enzyme	107377	0	PAH	0
rs17253619	chr14	55411744	Neither	GCH1	Pathway_Relevant_Enzyme	42174	42174	GCH1	42175
rs174549	chr11	61571382	Neither	FADS1	Pathway_Relevant_Enzyme	25408	0	FADS1,FADS2	0,0
rs17790906	chr16	30569659	Neither	ZNF764	Transcription	160	0	ZNF768	31518
rs17804031	chr2	212314308	Neither	ERBB4	General_Cell_Function	1089257	0	ERBB4	0
rs1780637	chr22	19178250	Concordant	SLC25A1	Transporter	11907	11907	CLTCL1	0
rs17826221	chr3	160160452	Concordant	TRIM59	General_Cell_Function	43109	0	TRIM59	0
rs1800961	chr20	43042364	Neither	HNF4A	Transcription	58024	0	HNF4A	0
rs1801133	chr1	11856378	Neither	MTHFR	Pathway_Relevant_Enzyme	10599	0	MTHFR	0
rs187876534	chr2	211504375	Neither	CPS1	Pathway_Relevant_Enzyme	161969	0	CPS1	0
rs1880000	chr2	103099953	Neither	SLC9A4	Transporter	10191	0	SLC9A4	0
rs1936806	chr6	127451665	Neither	ECHDC1	Pathway_Relevant_Enzyme	213089	158190	RSPO3	0
rs1958393	chr14	21516447	Concordant	SLC39A2	Transporter	49033	46417	NDRG2	0
rs1998848	chr14	21492229	Concordant	SLC39A2	Transporter	24815	22199	NDRG2	0
rs201799521	chr12	96497763	Neither	HAL	Pathway_Relevant_Enzyme	107620	107620	LTA4H	60466
rs2039098	chr20	56112882	Neither	PCK1	Pathway_Relevant_Enzyme	23254	23254	CTCFL	12175
rs2105941	chr20	42183219	Neither	L3MBTL1	Transcription	46899	3629	L3MBTL1	3630
rs2160387	chr2	65220910	Discordant	SLC1A4	Transporter	5299	0	SLC1A4	0
rs2168101	chr11	8255408	Discordant	LMO1	Transcription	34855	0	LMO1	0
rs2182409	chr10	6209218	Neither	PFKFB3	Pathway_Relevant_Enzyme	22337	0	PFKFB3	0
rs218674	chr17	6606933	Neither	SLC13A5	Transporter	9953	0	SLC13A5	0
rs2215383	chr7	15062983	Neither	DGKB	General_Cell_Function_Lipid	48581	48581	DGKB	48582
rs2230681	chr12	122326812	Neither	HPD	Pathway_Relevant_Enzyme	25310	25310	PSMD9	0
rs2296198	chr6	18399750	Neither	RNF144B	General_Cell_Function	30971	0	RNF144B	0
rs2297374	chr6	160575985	Neither	SLC22A1	Transporter	33164	0	SLC22A1	0
rs2371172	chr2	212105386	Neither	ERBB4	General_Cell_Function	1298179	135060	ERBB4	135060
rs2388595	chr10	3138009	Discordant	PFKP	Pathway_Relevant_Enzyme	29484	0	PFKP	0
rs2419604	chr10	113944271	Concordant	GPAM	General_Cell_Function_Lipid	30864	0	GPAM	0
rs2422358	chr2	65231806	Discordant	SLC1A4	Transporter	16195	0	SLC1A4	0
rs250438	chr5	14688417	Neither	ANKH	Transporter	183470	16493	FAM105B	0
rs2519093	chr9	136141870	Neither	MED22	Transcription	73116	63290	ABO	0
rs2602874	chr4	100039396	Neither	ADH4	General_Cell_Function	39553	5412	ADH4	5412
rs2608918	chr6	131872892	Neither	ARG1	Pathway_Relevant_Enzyme	21392	21392	ARG1	21392
rs2631367	chr5	131705458	Concordant	SLC22A5	Transporter	14	0	SLC22A5	0
rs2645430	chr8	11659109	Neither	FDFT1	Pathway_Relevant_Enzyme	6027	0	FDFT1	0
rs2660847	chr12	96440394	Neither	HAL	Pathway_Relevant_Enzyme	50251	50251	LTA4H	3097
rs2808454	chr1	207231751	Neither	PFKFB2	Pathway_Relevant_Enzyme	8950	0	PFKFB2	0
rs28362590	chr5	176731452	Neither	SLC34A1	Transporter	74784	74784	MXD3,PRELID1	0,0
rs28364531	chr15	42701374	Neither	CAPN3	General_Cell_Function	61073	0	CAPN3	0
rs2853647	chr1	156195099	Concordant	SLC25A44	Transporter	31219	12512	PMF1	0
rs28601761	chr8	126500031	Concordant	TRIB1	General_Cell_Function	57468	49384	TRIB1	49385
rs2865295	chr20	38975329	Concordant	.	Unknown	NA	NA	MAFB	339159
rs28929474	chr14	94844947	Neither	SERPINA1	General_Cell_Function	12083	0	SERPINA1	0
rs2908277	chr7	44183433	Neither	GCK	Pathway_Relevant_Enzyme	54336	439	GCK	439
rs2939302	chr12	56860020	Discordant	GLS2	Pathway_Relevant_Enzyme	22178	4716	MIP	0
rs2943652	chr2	227108446	Concordant	.	Unknown	NA	NA	IRS1	487587
rs34004251	chr3	148929951	Neither	CP	General_Cell_Function	9891	0	CP	0
rs34945403	chr15	58430763	Neither	AQP9	Transporter	395	0	ALDH1A2,AQP9	0,0
rs35094649	chr11	119090951	Neither	ABCG4	Transporter	71229	57591	CBL	0
rs35198068	chr10	114754784	Neither	TCF7L2	Transcription	44775	0	TCF7L2	0
rs35853021	chr15	58680643	Neither	LIPC	General_Cell_Function_Lipid	22125	22125	ALDH1A2	0
rs35946342	chr12	122514509	Concordant	MLXIP	Transcription	2119	2119	MLXIP	2119
rs370014171	chr16	70207520	Discordant	PDPR	Pathway_Relevant_Enzyme	59991	12317	CLEC18C	0
rs3736951	chr14	100796401	Neither	SLC25A47	Transporter	6727	0	SLC25A47	0
rs3802177	chr8	118185025	Concordant	SLC30A8	Transporter	222513	0	SLC30A8	0
rs4240624	chr8	9184231	Concordant	PPP1R3B	General_Cell_Function	175147	175147	PPP1R3B	175148
rs4251691	chr8	145737816	Neither	GPT	Pathway_Relevant_Enzyme	9460	5259	RECQL4	0
rs429358	chr19	45411941	Neither	APOE	General_Cell_Function_Lipid	2930	0	APOE	0
rs4520972	chr2	211765309	Neither	CPS1	Pathway_Relevant_Enzyme	422903	221478	CPS1	221479
rs4575545	chr16	79755446	Neither	MAF	Transcription	120835	120835	MAF	120836
rs4742150	chr9	6039679	Neither	GLDC	Pathway_Relevant_Enzyme	605971	492785	RANBP6	24062
rs4759254	chr12	57096674	Neither	GLS2	Pathway_Relevant_Enzyme	214476	214476	NACA	9538
rs4760682	chr12	48512285	Neither	PFKM	Pathway_Relevant_Enzyme	13363	0	PFKM	0
rs4766214	chr12	4290249	Neither	C12orf5	Pathway_Relevant_Enzyme	140122	140122	CCND2	92689
rs4789671	chr17	80129970	Neither	SLC16A3	Transporter	56303	56303	SLC16A3	56303
rs5020545	chr4	77414988	Neither	SHROOM3	Unknown	58735	0	SHROOM3	0
rs539490079	chr6	111341120	Neither	SLC16A10	Transporter	67661	67661	RPF2	0
rs55794721	chr1	25561667	Neither	SYF2	General_Cell_Function	2674	2674	SYF2	2675
rs56001710	chr7	25983400	Neither	.	Unknown	NA	NA	NFE2L3	208460
rs560887	chr2	169763148	Neither	G6PC2	Pathway_Relevant_Enzyme	5398	0	G6PC2,SPC25	0,0
rs56101474	chr17	6707768	Neither	SLC13A5	Transporter	90882	90882	TEKT1	0
rs561931	chr1	120254506	Neither	PHGDH	Pathway_Relevant_Enzyme	52085	0	PHGDH	0
rs56335308	chr8	17419461	Concordant	SLC7A2	Transporter	64864	0	SLC7A2	0
rs5747934	chr22	18915282	Concordant	PRODH	Pathway_Relevant_Enzyme	8784	0	PRODH	0
rs57504626	chr19	19720399	Neither	PBX4	Transcription	9326	0	PBX4	0
rs58729412	chr5	90169070	Concordant	GPR98	General_Cell_Function	343909	0	GPR98	0
rs588136	chr15	58730498	Neither	LIPC	General_Cell_Function_Lipid	27730	0	ALDH1A2,LIPC	0,0
rs59152409	chr21	45724797	Neither	PFKL	Pathway_Relevant_Enzyme	4863	0	PFKL	0
rs591939	chr17	40698075	Concordant	G6PC	Pathway_Relevant_Enzyme	354739	354739	NAGLU	1609
rs59713080	chr3	125802782	Neither	SLC41A3	Transporter	17622	0	SLC41A3	0
rs60757417	chr9	135864436	Neither	GFI1B	Transcription	43504	0	GFI1B	0
rs617279	chr5	41699753	Concordant	OXCT1	Pathway_Relevant_Enzyme	170868	30414	OXCT1	30414
rs61791721	chr3	135804550	Concordant	PCCB	Pathway_Relevant_Enzyme	164598	164598	PPP2R3A	0
rs61938134	chr12	96132675	Neither	HAL	Pathway_Relevant_Enzyme	257468	233765	NTN4	0
rs62068387	chr16	89791210	Neither	ZNF276	Transcription	4402	0	ZNF276	0
rs62182473	chr2	191740996	Neither	GLS	Pathway_Relevant_Enzyme	4557	4557	GLS	4557
rs62187431	chr2	242151791	Neither	HDLBP	General_Cell_Function_Lipid	104685	14888	ANO7	0
rs62415385	chr6	43262458	Neither	SLC22A7	Transporter	974	974	SLC22A7	974
rs62467710	chr7	95249783	Neither	PDK4	Pathway_Relevant_Enzyme	23980	23980	PDK4	23981
rs6456703	chr6	25826119	Discordant	SLC17A1	Transporter	6168	0	SLC17A1	0
rs6486121	chr11	13355770	Neither	ARNTL	Transcription	57571	0	ARNTL	0
rs650930	chr17	6580851	Neither	SLC13A5	Transporter	36035	7181	SLC13A5	7181
rs653178	chr12	112007756	Neither	ATXN2	General_Cell_Function	29724	0	ATXN2	0
rs6575900	chr14	102675350	Neither	WDR20	General_Cell_Function	69510	0	MOK	15487
rs67523949	chr12	348506	Neither	SLC6A13	Transporter	23533	0	SLC6A13	0
rs6820810	chr4	17866325	Neither	LCORL	Transcription	157174	0	LCORL	0
rs6931514	chr6	20703952	Concordant	CDKAL1	Unknown	169264	0	CDKAL1	0
rs694843	chr1	23702239	Neither	ZNF436	Transcription	6304	6304	TCEA3	5315
rs6993770	chr8	106581528	Concordant	ZFPM2	Transcription	250608	0	ZFPM2	0
rs7025554	chr9	95898531	Neither	NINJ1	General_Cell_Function	1961	1961	NINJ1	1962
rs7078003	chr10	99359412	Neither	HOGA1	Pathway_Relevant_Enzyme	15332	0	HOGA1,PI4K2A	0,0
rs7149271	chr14	69272643	Concordant	ZFP36L1	Transcription	9453	9453	ZFP36L1	9454
rs715544	chr22	19133605	Neither	SLC25A1	Transporter	32738	29490	DGCR14	1409
rs7185637	chr16	81123156	Neither	GCSH	Pathway_Relevant_Enzyme	6852	0	GCSH	0
rs7224922	chr17	25628161	Neither	WSB1	Unknown	7059	0	WSB1	0
rs7240148	chr18	31557481	Neither	NOL4	Unknown	247435	0	NOL4	0
rs72693601	chr9	6541655	Neither	GLDC	Pathway_Relevant_Enzyme	103995	0	GLDC	0
rs72724622	chr8	126630568	Concordant	TRIB1	General_Cell_Function	188005	179921	TRIB1	179922
rs72757003	chr5	42742377	Concordant	GHR	General_Cell_Function	318498	20398	GHR	20399
rs72832757	chr17	6770419	Neither	XAF1	General_Cell_Function	111653	91453	TEKT1	35340
rs72999447	chr19	18236947	Neither	PIK3R2	General_Cell_Function_Lipid	26981	26981	MAST3	0
rs730497	chr7	44223721	Neither	GCK	Pathway_Relevant_Enzyme	14048	0	GCK	0
rs73201542	chr21	33102093	Neither	SCAF4	General_Cell_Function	2295	0	SCAF4	0
rs73228032	chr12	123322415	Concordant	ABCB9	Transporter	143781	83083	HIP1R	0
rs738409	chr22	44324727	Neither	PNPLA3	General_Cell_Function_Lipid	5108	0	PNPLA3	0
rs740122	chr7	28166442	Neither	JAZF1	Transcription	53920	0	JAZF1	0
rs74752229	chr6	112531401	Neither	LAMA4	General_Cell_Function	44740	0	LAMA4	0
rs750714	chr3	125904688	Neither	ALDH1L1	Pathway_Relevant_Enzyme	12149	0	ALDH1L1	0
rs7515955	chr1	76143884	Neither	SLC44A5	Transporter	67083	67083	ACADM	46152
rs75341400	chr12	96315168	Neither	HAL	Pathway_Relevant_Enzyme	74975	51272	CCDC38	0
rs75474551	chr6	160409894	Neither	IGF2R	General_Cell_Function	19763	0	IGF2R	0
rs7584078	chr2	65660978	Neither	SPRED2	General_Cell_Function	1207	1207	SPRED2	1208
rs7584089	chr2	173402900	Neither	PDK1	Pathway_Relevant_Enzyme	17201	17201	PDK1	17201
rs7678928	chr4	89222827	Discordant	ABCG2	Transporter	70353	70353	PPM1K	16907
rs76895963	chr12	4384844	Concordant	C12orf5	Pathway_Relevant_Enzyme	45527	45527	CCND2	0
rs76954143	chr12	48335825	Neither	PFKM	Pathway_Relevant_Enzyme	163097	163097	VDR	0
rs77010315	chr5	150723155	Neither	SLC36A2	Transporter	3996	0	SLC36A2	0
rs7710854	chr5	43824677	Neither	NNT	General_Cell_Function	221883	117170	NNT	117171
rs7800001	chr7	56072010	Neither	PSPH	Pathway_Relevant_Enzyme	47287	6734	GBAS	4137
rs7814795	chr8	10519285	Neither	MSRA	Pathway_Relevant_Enzyme	607507	232884	RP1L1	0
rs78580295	chr5	36269267	Discordant	RANBP3L	General_Cell_Function	32949	0	RANBP3L	0
rs7925445	chr11	18398958	Neither	LDHA	Pathway_Relevant_Enzyme	16977	16977	GTF2H1	10368
rs79261454	chr16	79928196	Neither	.	Unknown	NA	NA	MAF	293586
rs79687284	chr1	214150821	Concordant	PROX1	Transcription	5703	5703	PROX1	5703
rs7979473	chr12	121420260	Neither	HNF1A	Transcription	3914	0	HNF1A	0
rs79912006	chr2	209617795	Neither	IDH1	Pathway_Relevant_Enzyme	486997	486997	PTH2R	0
rs8014289	chr14	75377352	Neither	DLST	Pathway_Relevant_Enzyme	28758	6904	RPS6KL1	0
rs8056893	chr16	68304392	Concordant	SLC7A6	Transporter	5959	0	SLC7A6	0
rs838737	chr2	234325052	Neither	DGKD	General_Cell_Function_Lipid	61899	0	DGKD	0
rs9414801	chr10	65149089	Neither	JMJD1C	Transcription	76633	0	JMJD1C	0
rs964184	chr11	116648917	Concordant	APOA5	General_Cell_Function_Lipid	14219	11166	ZNF259	0
