## Supplemental Table 4 for "Integrative analysis of metabolite GWAS illuminates the molecular basis of pleiotropy and genetic correlation"

Assigned_Gene	Assigned_Gene_Type	Assigned_Metabolite_Group	Metabolite_Group_Associations
ACOT11	Pathway_Relevant_Enzyme	Glycolysis	1
ALDH1L1	Pathway_Relevant_Enzyme	Other Amino Acids	1
ALDH8A1	Pathway_Relevant_Enzyme	Other Amino Acids	2
ARG1	Pathway_Relevant_Enzyme	Other Amino Acids	3
BCAT2	Pathway_Relevant_Enzyme	BCAA	2
C12orf5	Pathway_Relevant_Enzyme	Other Amino Acids	4
C12orf5	Pathway_Relevant_Enzyme	BCAA	1
C12orf5	Pathway_Relevant_Enzyme	Glycolysis	1
CKMT1A	Pathway_Relevant_Enzyme	Other Amino Acids	3
CKMT1A	Pathway_Relevant_Enzyme	Glycolysis	1
CPS1	Pathway_Relevant_Enzyme	Other Amino Acids	7
CPS1	Pathway_Relevant_Enzyme	Glycolysis	1
CPS1	Pathway_Relevant_Enzyme	Ketone Bodies	1
DBT	Pathway_Relevant_Enzyme	BCAA	2
DLST	Pathway_Relevant_Enzyme	Other Amino Acids	2
ECHDC1	Pathway_Relevant_Enzyme	Other Amino Acids	2
FADS1	Pathway_Relevant_Enzyme	Other Amino Acids	1
FADS1	Pathway_Relevant_Enzyme	Glycolysis	1
FDFT1	Pathway_Relevant_Enzyme	BCAA	1
FDFT1	Pathway_Relevant_Enzyme	Ketone Bodies	1
G6PC	Pathway_Relevant_Enzyme	Other Amino Acids	1
G6PC	Pathway_Relevant_Enzyme	Glycolysis	1
G6PC	Pathway_Relevant_Enzyme	Ketone Bodies	2
G6PC2	Pathway_Relevant_Enzyme	Glycolysis	1
GCH1	Pathway_Relevant_Enzyme	Other Amino Acids	1
GCK	Pathway_Relevant_Enzyme	Glycolysis	2
GCKR	Pathway_Relevant_Enzyme	Other Amino Acids	4
GCKR	Pathway_Relevant_Enzyme	BCAA	3
GCKR	Pathway_Relevant_Enzyme	Glycolysis	3
GCSH	Pathway_Relevant_Enzyme	Other Amino Acids	1
GLDC	Pathway_Relevant_Enzyme	Other Amino Acids	3
GLS	Pathway_Relevant_Enzyme	Other Amino Acids	1
GLS2	Pathway_Relevant_Enzyme	Other Amino Acids	8
GLS2	Pathway_Relevant_Enzyme	BCAA	3
GLS2	Pathway_Relevant_Enzyme	Glycolysis	1
GLUD1	Pathway_Relevant_Enzyme	Other Amino Acids	2
GLUD1	Pathway_Relevant_Enzyme	BCAA	3
GPT	Pathway_Relevant_Enzyme	Other Amino Acids	1
HAL	Pathway_Relevant_Enzyme	Other Amino Acids	5
HOGA1	Pathway_Relevant_Enzyme	Other Amino Acids	2
HPD	Pathway_Relevant_Enzyme	Other Amino Acids	1
IDH1	Pathway_Relevant_Enzyme	Other Amino Acids	2
LDHA	Pathway_Relevant_Enzyme	Other Amino Acids	3
MSRA	Pathway_Relevant_Enzyme	Ketone Bodies	1
MTHFR	Pathway_Relevant_Enzyme	Other Amino Acids	1
OXCT1	Pathway_Relevant_Enzyme	Ketone Bodies	3
PAH	Pathway_Relevant_Enzyme	Other Amino Acids	3
PCCB	Pathway_Relevant_Enzyme	Other Amino Acids	2
PCCB	Pathway_Relevant_Enzyme	BCAA	3
PCCB	Pathway_Relevant_Enzyme	Glycolysis	1
PCK1	Pathway_Relevant_Enzyme	Other Amino Acids	1
PCK1	Pathway_Relevant_Enzyme	Glycolysis	1
PCK1	Pathway_Relevant_Enzyme	Ketone Bodies	2
PDHX	Pathway_Relevant_Enzyme	Other Amino Acids	1
PDK1	Pathway_Relevant_Enzyme	Glycolysis	1
PDK4	Pathway_Relevant_Enzyme	Other Amino Acids	1
PDPR	Pathway_Relevant_Enzyme	Other Amino Acids	2
PDPR	Pathway_Relevant_Enzyme	BCAA	3
PDPR	Pathway_Relevant_Enzyme	Glycolysis	1
PFKFB2	Pathway_Relevant_Enzyme	Other Amino Acids	1
PFKFB2	Pathway_Relevant_Enzyme	Glycolysis	1
PFKFB3	Pathway_Relevant_Enzyme	Glycolysis	1
PFKL	Pathway_Relevant_Enzyme	Glycolysis	1
PFKM	Pathway_Relevant_Enzyme	Glycolysis	2
PFKP	Pathway_Relevant_Enzyme	Glycolysis	7
PGM2L1	Pathway_Relevant_Enzyme	Other Amino Acids	2
PHGDH	Pathway_Relevant_Enzyme	Other Amino Acids	2
PKLR	Pathway_Relevant_Enzyme	Glycolysis	1
PRODH	Pathway_Relevant_Enzyme	BCAA	3
PSPH	Pathway_Relevant_Enzyme	Other Amino Acids	2
TAT	Pathway_Relevant_Enzyme	Other Amino Acids	1
UROC1	Pathway_Relevant_Enzyme	Other Amino Acids	1
ABCA1	Transporter	Ketone Bodies	1
ABCB9	Transporter	Ketone Bodies	2
ABCG2	Transporter	Other Amino Acids	1
ABCG2	Transporter	BCAA	3
ABCG4	Transporter	Glycolysis	1
ANKH	Transporter	Glycolysis	3
AQP9	Transporter	Other Amino Acids	1
MPC1	Transporter	BCAA	1
MPC1	Transporter	Glycolysis	1
MPC1	Transporter	Ketone Bodies	2
SLC13A5	Transporter	Glycolysis	4
SLC16A10	Transporter	Other Amino Acids	2
SLC16A3	Transporter	Other Amino Acids	1
SLC16A7	Transporter	Other Amino Acids	3
SLC17A1	Transporter	Other Amino Acids	2
SLC1A4	Transporter	Other Amino Acids	2
SLC1A4	Transporter	BCAA	5
SLC22A1	Transporter	Glycolysis	1
SLC22A5	Transporter	Other Amino Acids	2
SLC22A5	Transporter	Glycolysis	1
SLC22A7	Transporter	Other Amino Acids	1
SLC25A1	Transporter	Other Amino Acids	2
SLC25A1	Transporter	Glycolysis	3
SLC25A10	Transporter	Other Amino Acids	1
SLC25A10	Transporter	BCAA	1
SLC25A44	Transporter	BCAA	3
SLC25A44	Transporter	Glycolysis	1
SLC25A47	Transporter	Other Amino Acids	2
SLC2A2	Transporter	Glycolysis	1
SLC2A4	Transporter	Other Amino Acids	1
SLC2A4	Transporter	BCAA	3
SLC2A4	Transporter	Glycolysis	2
SLC2A4	Transporter	Ketone Bodies	3
SLC30A8	Transporter	Other Amino Acids	2
SLC30A8	Transporter	Glycolysis	1
SLC34A1	Transporter	Other Amino Acids	2
SLC36A2	Transporter	Other Amino Acids	2
SLC36A2	Transporter	BCAA	3
SLC38A4	Transporter	Other Amino Acids	6
SLC38A4	Transporter	BCAA	2
SLC39A2	Transporter	Other Amino Acids	4
SLC39A8	Transporter	Other Amino Acids	4
SLC41A3	Transporter	Other Amino Acids	1
SLC43A1	Transporter	Other Amino Acids	1
SLC44A5	Transporter	Other Amino Acids	1
SLC6A13	Transporter	Other Amino Acids	1
SLC7A2	Transporter	Other Amino Acids	8
SLC7A2	Transporter	BCAA	1
SLC7A6	Transporter	Other Amino Acids	1
SLC7A6	Transporter	BCAA	1
SLC9A4	Transporter	Other Amino Acids	1
SLCO1B1	Transporter	Glycolysis	1
ARNTL	Transcription	Glycolysis	1
BCL11A	Transcription	Glycolysis	1
CREB1	Transcription	Other Amino Acids	1
CSRNP1	Transcription	Other Amino Acids	1
FOXP1	Transcription	Other Amino Acids	1
GFI1B	Transcription	Glycolysis	1
GLI1	Transcription	Other Amino Acids	1
GLIS3	Transcription	Other Amino Acids	2
HNF1A	Transcription	Other Amino Acids	2
HNF1A	Transcription	Glycolysis	1
HNF1A	Transcription	Ketone Bodies	1
HNF4A	Transcription	Other Amino Acids	1
JAZF1	Transcription	Other Amino Acids	1
JMJD1C	Transcription	Other Amino Acids	3
JMJD1C	Transcription	BCAA	1
JMJD1C	Transcription	Glycolysis	1
KLF15	Transcription	Other Amino Acids	1
L3MBTL1	Transcription	Other Amino Acids	1
LCORL	Transcription	Other Amino Acids	1
LMO1	Transcription	Other Amino Acids	5
LMO1	Transcription	BCAA	2
MAF	Transcription	Other Amino Acids	1
MAFB	Transcription	Other Amino Acids	2
MED22	Transcription	Other Amino Acids	2
MED22	Transcription	BCAA	1
MED22	Transcription	Glycolysis	3
MLXIP	Transcription	BCAA	2
MLXIPL	Transcription	Other Amino Acids	1
MLXIPL	Transcription	Glycolysis	1
PBX4	Transcription	Other Amino Acids	1
PROX1	Transcription	Other Amino Acids	5
PROX1	Transcription	Glycolysis	1
SNAI2	Transcription	Other Amino Acids	2
TCF7L2	Transcription	Other Amino Acids	1
TCF7L2	Transcription	Glycolysis	1
ZFP36L1	Transcription	Other Amino Acids	2
ZFPM2	Transcription	Glycolysis	2
ZNF276	Transcription	Other Amino Acids	1
ZNF436	Transcription	BCAA	1
ZNF436	Transcription	Glycolysis	1
ZNF764	Transcription	Other Amino Acids	1
