## Supplemental Table 5 for "Integrative analysis of metabolite GWAS illuminates the molecular basis of pleiotropy and genetic correlation"

CHR	POS0	POS	SNP	Pathway	Gene	CHROM	BP	ALLELE1	BETA	SE	P_BOLT_LMM	TraitName	BETA.eur	SE.eur	P_BOLT_LMM.eur
chr1	120324995	120324996	rs2582783	Amino Acid Genes,Ketone Genes	PHGDH,HMGCS2	1	120324995	T	0.00773818	0.00141846	3.2e-08	Acetone	0.00762138	0.00145363	1.7e-07
chr3	49517977	49517978	rs569685286	Urea Cycle Genes	AMT	3	49517977	T	-0.0119071	0.0020671	2.9e-09	Gly	-0.0103705	0.00206037	1.9e-07
chr5	176817583	176817584	rs55785724	Metabolite Associated Transporter Genes	SLC34A1	5	176817583	A	-0.00462987	0.000872409	3.6e-08	Citrate	-0.00464842	0.000880924	1.3e-07
chr7	44713844	44713845	rs754259	Glycolysis, Gluconeogenesis, and TCA Genes*	OGDH	7	44713844	G	-0.0101573	0.00177023	9.9e-09	Ala	-0.00893583	0.00189133	1.3e-06
chr8	76443463	76443464	rs2941456	Metabolite Associated TF Genes	HNF4G	8	76443463	G	-0.0100378	0.00179928	1.5e-08	Ile	-0.00900341	0.00182452	7.6e-07
chr13	48449708	48449709	rs9316338	Glycolysis, Gluconeogenesis, and TCA Genes	SUCLA2	13	48449708	A	-0.00558885	0.00111277	4.9e-08	Ala	-0.00562096	0.00114262	1.9e-07
chr16	87886490	87886491	rs68149176	Metabolite Associated Transporter Genes	SLC7A5	16	87886490	C	0.0107237	0.00198512	2.9e-08	Pyruvate	0.00977158	0.00198322	1.1e-06
chr17	80187608	80187609	rs6502090	Metabolite Associated Transporter Genes	SLC16A3	17	80187608	G	0.00559399	0.000995116	2.4e-08	Ala	0.00494074	0.00100491	4.4e-07
chr20	56114913	56114914	rs2006027	Glycolysis, Gluconeogenesis, and TCA Genes	PCK1	20	56114913	T	0.0047486	0.000849753	2.3e-08	Gln	0.00463295	0.000862062	9.3e-08
