## Supplemental Table 6 for "Integrative analysis of metabolite GWAS illuminates the molecular basis of pleiotropy and genetic correlation"

SNP	CHROM	BP	Assigned_Gene	Assigned_Gene_Type	Metabolite.1	BETA.1	SE.1	P_BOLT_LMM.1	Metabolite.2	BETA.2	SE.2	P_BOLT_LMM.2	rg	se	z	p	lfsr
rs2168101	chr11	8255408	LMO1	Transcription	Gly	0.0100461	0.00180012	7e-09	Val	0.00383476	0.000943442	5.3e-05	-0.2242	0.0561	-3.9972	6.4091e-05	0.00105344804270502
rs2939302	chr12	56860020	GLS2	Pathway_Relevant_Enzyme	Gly	-0.0158588	0.00208603	1.7e-16	Val	-0.0100562	0.00109423	1.6e-20	-0.2242	0.0561	-3.9972	6.4091e-05	0.00105344804270502
rs2160387	chr2	65220910	SLC1A4	Transporter	Ala	0.0117334	0.000963029	1.6e-34	Leu	-0.00477297	0.00113456	3.4e-05	0.492	0.0595	8.2743	1.292e-16	2.79528133998337e-14
rs2160387	chr2	65220910	SLC1A4	Transporter	Ala	0.0117334	0.000963029	1.6e-34	Val	-0.0103589	0.000848938	3.2e-34	0.5111	0.0536	9.5262	1.6316e-21	4.68588714383096e-19
rs2422358	chr2	65231806	SLC1A4	Transporter	Ala	0.0113943	0.00100352	1.2e-30	Leu	-0.0058733	0.00118226	8.8e-07	0.492	0.0595	8.2743	1.292e-16	2.79528133998337e-14
rs2422358	chr2	65231806	SLC1A4	Transporter	Ala	0.0113943	0.00100352	1.2e-30	Val	-0.0115652	0.000884636	4.6e-39	0.5111	0.0536	9.5262	1.6316e-21	4.68588714383096e-19
rs2422358	chr2	65231806	SLC1A4	Transporter	Ala	0.0113943	0.00100352	1.2e-30	Ile	-0.00672998	0.00152338	1.2e-05	0.5226	0.0532	9.8264	8.6625e-23	3.22377502933896e-20
rs78580295	chr5	36269267	RANBP3L	General_Cell_Function	Ala	0.0164485	0.00245091	2.2e-12	Pyruvate	-0.018212	0.00431092	2.5e-05	0.3152	0.0599	5.2581	1.4559e-07	3.86965693183125e-06
rs7678928	chr4	89222827	ABCG2	Transporter	Ala	0.00911234	0.00096555	1.8e-20	Leu	-0.0228635	0.00113596	1.5e-90	0.492	0.0595	8.2743	1.292e-16	2.79528133998337e-14
rs7678928	chr4	89222827	ABCG2	Transporter	Ala	0.00911234	0.00096555	1.8e-20	Val	-0.0205942	0.000849997	2.2e-130	0.5111	0.0536	9.5262	1.6316e-21	4.68588714383096e-19
rs7678928	chr4	89222827	ABCG2	Transporter	Ala	0.00911234	0.00096555	1.8e-20	Ile	-0.0218127	0.00146402	1.4e-50	0.5226	0.0532	9.8264	8.6625e-23	3.22377502933896e-20
rs1260326	chr2	27730940	GCKR	Pathway_Relevant_Enzyme	Ala	0.014243	0.000980974	1.7e-47	Glucose	-0.00526878	0.00112857	4.8e-06	0.2364	0.065	3.6388	3e-04	0.00373045529307355
rs2939302	chr12	56860020	GLS2	Pathway_Relevant_Enzyme	Ala	-0.0219521	0.0012404	1e-68	Pyruvate	0.00867956	0.00218389	3e-05	0.3152	0.0599	5.2581	1.4559e-07	3.86965693183125e-06
rs370014171	chr16	70207520	PDPR	Pathway_Relevant_Enzyme	Ala	-0.015472	0.00146332	1.4e-26	Leu	0.0241017	0.00172237	1.4e-44	0.492	0.0595	8.2743	1.292e-16	2.79528133998337e-14
rs370014171	chr16	70207520	PDPR	Pathway_Relevant_Enzyme	Ala	-0.015472	0.00146332	1.4e-26	Val	0.017364	0.00128957	4e-42	0.5111	0.0536	9.5262	1.6316e-21	4.68588714383096e-19
rs370014171	chr16	70207520	PDPR	Pathway_Relevant_Enzyme	Ala	-0.015472	0.00146332	1.4e-26	Ile	0.0226685	0.00221916	1.7e-24	0.5226	0.0532	9.8264	8.6625e-23	3.22377502933896e-20
rs1718292	chr12	103244811	PAH	Pathway_Relevant_Enzyme	Phe	0.0230923	0.00101694	8.9e-114	Tyr	-0.00406059	0.001007	5.5e-05	0.4955	0.0841	5.8932	3.7875e-09	3.55282216368998e-07
rs6456703	chr6	25826119	SLC17A1	Transporter	Phe	0.00638783	0.00113798	7e-09	Tyr	-0.0049483	0.00112703	5.5e-06	0.4955	0.0841	5.8932	3.7875e-09	3.55282216368998e-07
rs2939302	chr12	56860020	GLS2	Pathway_Relevant_Enzyme	Gln	0.036535	0.000835093	0	His	-0.00903604	0.000861568	6.7e-26	0.415	0.0825	5.0329	4.8313e-07	2.01482169162169e-05
rs117643180	chr17	7185779	SLC2A4	Transporter	Acetone	0.0282231	0.00407799	2.7e-12	Leu	0.0305002	0.00355942	9e-18	-0.2716	0.0764	-3.5556	4e-04	0.00484181177053444
rs117643180	chr17	7185779	SLC2A4	Transporter	Acetone	0.0282231	0.00407799	2.7e-12	Val	0.0332494	0.00266452	7.7e-36	-0.2978	0.0691	-4.3067	1.6574e-05	0.000298961122674246
rs1260326	chr2	27730940	GCKR	Pathway_Relevant_Enzyme	Glucose	-0.00526878	0.00112857	4.8e-06	Val	0.0103817	0.000864757	6.4e-34	0.2556	0.0657	3.8894	1e-04	0.0014846485194384
rs1260326	chr2	27730940	GCKR	Pathway_Relevant_Enzyme	Glucose	-0.00526878	0.00112857	4.8e-06	Ile	0.0140886	0.00148915	1.5e-21	0.3011	0.0803	3.7512	2e-04	0.00258331212498669
rs11759553	chr6	135422296	HBS1L	General_Cell_Function	Lactate	-0.0107708	0.00137768	5.5e-15	Pyruvate	0.00806689	0.00189583	1.4e-05	0.4058	0.0984	4.1258	3.6949e-05	0.000942286574504509
rs10794998	chr10	3100748	PFKP	Pathway_Relevant_Enzyme	Lactate	-0.0124968	0.00161481	1.8e-14	Pyruvate	0.0222006	0.00222142	4.6e-24	0.4058	0.0984	4.1258	3.6949e-05	0.000942286574504509
rs2388595	chr10	3138009	PFKP	Pathway_Relevant_Enzyme	Lactate	-0.0160904	0.00125538	1.4e-37	Pyruvate	0.0307739	0.00172696	2.1e-71	0.4058	0.0984	4.1258	3.6949e-05	0.000942286574504509
