## Supplemental Table 7 for "Integrative analysis of metabolite GWAS illuminates the molecular basis of pleiotropy and genetic correlation"

Trait1	Trait2	Pathway	HE_estimate	HE_analytical_se	HE_jackknife_se	Flinger_statistic	Flinger_P	HESS_LDblocks	HESS_gencor	HESS_se	HESS_P	sLDSC_rg	sLDSC_se	sLDSC_z	sLDSC_p	sLDSC_h2_obs	sLDSC_h2_obs_se	sLDSC_h2_int	sLDSC_h2_int_se	sLDSC_gcov_int	sLDSC_gcov_int_se	REML_gencor	REML_se
Ala	Gln	ALL_GENES	0.0697217	0.030903	0.0594629	NA	NA	1703	0.00642492535677507	0.0319478972765761	0.840615408399047	0.0392	0.11822	0.3314	0.74032	0.117	0.0239	1.0311	0.0096	0.2363	0.0079	0.06848	0.023051
Ala	Gln	CUSTOM_AA	-0.738288	0.020093	0.059794	6.44885894207469	0.0111023624499926	31	-0.305156550158109	0.0426804124557426	9.99377475290465e-12	-0.6715	0.6234	-1.077	0.2814	0.03333	0.02874	1.154	0.01368	0.2444	0.007771	-0.447704	0.072337
Ala	Gln	CUSTOM_BCAA	0.151981	0.326819	0.519805	0.329091590275007	0.566194482841947	32	0.0365328709335725	0.136716428777644	0.825179944175385	0.1531	0.3414	0.4483	0.6539	0.0052089	0.0042885	1.1658	0.0225	0.2405	0.0091	0.208715	0.230755
Ala	Gln	CUSTOM_GLYCOLYSIS_GLUCONEOGENESIS_TCA	-0.646595	0.0269029	0.0709335	16.2093836535013	5.67124998142535e-05	45	-0.333557387006505	0.040576135336969	4.65988621414939e-15	-0.5372	0.1887	-2.846	0.004422	0.03302	0.02187	1.157	0.01742	0.246	0.007507	-0.302669	0.064371
Ala	Gln	CUSTOM_KETONE	-1.06189	1.41369	2.31231	4.46363536132614	0.0346237359040715	7	0.0969958972410154	0.350260755015498	0.825179944175385	NA	NA	NA	NA	NA	NA	NA	NA	NA	NA	-0.501326	1.41929
Ala	Gln	CUSTOM_TF	0.371585	0.0361234	0.110082	NA	NA	30	0.249052239786251	0.0924319770461916	0.00900928189732129	NA	NA	NA	NA	NA	NA	NA	NA	NA	NA	0.551023	0.059452
Ala	Gln	CUSTOM_TRANSPORTERS	0.197049	0.044911	0.112014	NA	NA	40	0.296592120474917	0.0633324624494318	6.49914448838686e-06	NA	NA	NA	NA	NA	NA	NA	NA	NA	NA	0.442462	0.047529
Ala	Gln	CUSTOM_UREAMET	0.610066	0.0930715	0.188087	0.758218964554005	0.383886468454542	15	0.279338094297184	0.232637393553142	0.264327830474977	0.5593	0.3915	1.429	0.1531	0.001262	0.0009525	1.168	0.02279	0.24	0.00907	0.448861	0.153106
