## Supplemental Table 8 for "Integrative analysis of metabolite GWAS illuminates the molecular basis of pleiotropy and genetic correlation"

### Sheet: Sheet1
Metabolite	Direction of Association for CAD/MI/CHD	Sources
Pyruvate	Negative	https://pubmed.ncbi.nlm.nih.gov/21050735/	https://pubmed.ncbi.nlm.nih.gov/29154687/
Glycine	Negative	https://pubmed.ncbi.nlm.nih.gov/30837465/	https://pubmed.ncbi.nlm.nih.gov/26722126/	https://pubmed.ncbi.nlm.nih.gov/28484125/	https://pubmed.ncbi.nlm.nih.gov/23554770/
HDL-C	Negative	https://pubmed.ncbi.nlm.nih.gov/26192490/	https://pubmed.ncbi.nlm.nih.gov/11164415/	https://pubmed.ncbi.nlm.nih.gov/19375079/	https://pubmed.ncbi.nlm.nih.gov/193398/
LDL-C	Positive	https://pubmed.ncbi.nlm.nih.gov/9550502/	https://pubmed.ncbi.nlm.nih.gov/21067805/	https://pubmed.ncbi.nlm.nih.gov/33186534/
Valine	Positive	https://pubmed.ncbi.nlm.nih.gov/34583124/	https://pubmed.ncbi.nlm.nih.gov/28484125/	https://pubmed.ncbi.nlm.nih.gov/27542406/	https://pubmed.ncbi.nlm.nih.gov/31277657/
Leucine	Positive	https://pubmed.ncbi.nlm.nih.gov/34583124/	https://pubmed.ncbi.nlm.nih.gov/28484125/	https://pubmed.ncbi.nlm.nih.gov/27542406/	https://pubmed.ncbi.nlm.nih.gov/31277657/
Isoleucine	Positive	https://pubmed.ncbi.nlm.nih.gov/34583124/	https://pubmed.ncbi.nlm.nih.gov/28484125/	https://pubmed.ncbi.nlm.nih.gov/27542406/	https://pubmed.ncbi.nlm.nih.gov/31277657/
Phenylalanine	Positive	https://pubmed.ncbi.nlm.nih.gov/34583124/
Tyrosine	Positive	https://pubmed.ncbi.nlm.nih.gov/34583124/
Glucose	Positive	https://pubmed.ncbi.nlm.nih.gov/30527849/	https://pubmed.ncbi.nlm.nih.gov/15522466/	https://pubmed.ncbi.nlm.nih.gov/16644627/
Total Fatty Acids	Positive	https://pubmed.ncbi.nlm.nih.gov/16595593/	https://pubmed.ncbi.nlm.nih.gov/8694021/
Total Triglyercides	Positive	https://pubmed.ncbi.nlm.nih.gov/18706279/	https://pubmed.ncbi.nlm.nih.gov/13605296/	https://pubmed.ncbi.nlm.nih.gov/9819100/	https://pubmed.ncbi.nlm.nih.gov/10376190/
