## Supplemental Table 9 for "Integrative analysis of metabolite GWAS illuminates the molecular basis of pleiotropy and genetic correlation"

SNP	CHROM	BP	Variant_Classification	Assigned_Gene	Assigned_Gene_Type	Metabolite	BETA	SE	P_BOLT_LMM
rs61791721	chr3	135804550	Concordant	PCCB	Pathway_Relevant_Enzyme	Gly	-0.0105795	0.0019208	1.6e-08
rs61791721	chr3	135804550	Concordant	PCCB	Pathway_Relevant_Enzyme	Ala	0.00435859	0.00114407	0.00017
rs61791721	chr3	135804550	Concordant	PCCB	Pathway_Relevant_Enzyme	Leu	0.00693215	0.00134674	4.3e-07
rs61791721	chr3	135804550	Concordant	PCCB	Pathway_Relevant_Enzyme	Val	0.00588433	0.00100814	1.4e-08
rs61791721	chr3	135804550	Concordant	PCCB	Pathway_Relevant_Enzyme	Ile	0.00841573	0.001735	1.4e-06
rs61791721	chr3	135804550	Concordant	PCCB	Pathway_Relevant_Enzyme	Pyruvate	-0.00753003	0.00201219	0.00026
rs61791721	chr3	135804550	Concordant	PCCB	Pathway_Relevant_Enzyme	Tyr	0.00883429	0.00117116	7.7e-14
rs61791721	chr3	135804550	Concordant	PCCB	Pathway_Relevant_Enzyme	His	-0.000862993	0.000793974	0.24
rs61791721	chr3	135804550	Concordant	PCCB	Pathway_Relevant_Enzyme	Phe	0.00180253	0.0011822	0.13
rs61791721	chr3	135804550	Concordant	PCCB	Pathway_Relevant_Enzyme	Gln	-0.0027764	0.00077288	0.00052
rs61791721	chr3	135804550	Concordant	PCCB	Pathway_Relevant_Enzyme	Acetone	-0.00536363	0.00154316	0.00062
rs61791721	chr3	135804550	Concordant	PCCB	Pathway_Relevant_Enzyme	bOHbutyrate	-0.0053254	0.00411574	0.19
rs61791721	chr3	135804550	Concordant	PCCB	Pathway_Relevant_Enzyme	Acetoacetate	-0.00360107	0.00446089	0.41
rs61791721	chr3	135804550	Concordant	PCCB	Pathway_Relevant_Enzyme	Glucose	0.00124375	0.00131522	0.35
rs61791721	chr3	135804550	Concordant	PCCB	Pathway_Relevant_Enzyme	Lactate	-0.000408835	0.00146239	0.81
rs61791721	chr3	135804550	Concordant	PCCB	Pathway_Relevant_Enzyme	Citrate	-0.00431759	0.000975755	9.9e-06
